# The origins of haplotype 58 (H58) *Salmonella enterica* serovar Typhi

**DOI:** 10.1101/2022.10.03.510628

**Authors:** Megan E. Carey, To Nguyen Thi Nguyen, Tran Do Hoang Nhu, Zoe A. Dyson, Pham Thanh Duy, Elli Mylona, Satheesh Nair, Marie Chattaway, Stephen Baker

**Affiliations:** Cambridge Institute of Therapeutic Immunology & Infectious Disease (CITIID), Department of Medicine, University of Cambridge, Cambridge, UK; The Hospital for Tropical Diseases, Wellcome Trust Major Overseas Program, Oxford University Clinical Research Unit, Ho Chi Minh City, Vietnam; Department of Microbiology, Monash Biomedicine Discovery Institute, Monash University, Melbourne, Victoria, Australia; School of Medicine, Stanford University, Stanford, USA; London School of Hygiene & Tropical Medicine, London, UK; Wellcome Sanger Institute, Wellcome Genome Campus, Hinxton, Cambridge, UK; United Kingdom Health Security Agency, Gastrointestinal Bacteria Reference Unit, London, UK

**Keywords:** *Salmonella* Typhi (*S*. Typhi), antimicrobial resistance, H58, chronic carriage, genomics

## Abstract

Antimicrobial resistance (AMR) poses a serious threat to the clinical management of typhoid fever. AMR in *Salmonella* Typhi (*S*. Typhi) is associated with the H58 lineage, which arose comparatively recently before becoming globally disseminated. To better understand when and how this lineage emerged and became dominant, we performed detailed phylogenetic and phylodynamic analyses on contemporary genome sequences from *S*. Typhi isolated in the period spanning the emergence. Our dataset, which contains the earliest described H58 *S*. Typhi, indicates that the prototype H58 organisms were multi-drug resistant (MDR). These organisms emerged spontaneously in India in 1987 and became radially distributed throughout South Asia and then globally in the ensuing years. These early organisms were associated with a single long branch, possessing mutations associated with increased bile tolerance, suggesting that the first H58 organism was generated during chronic carriage. The subsequent use of fluoroquinolones led to several independent mutations in *gyrA*. The ability of H58 to acquire and maintain AMR genes continues to pose a threat, as extensively drug-resistant (XDR; MDR plus resistance to ciprofloxacin and third generation cephalosporins) variants, have emerged recently in this lineage. Understanding where and how H58 *S*. Typhi originated and became successful is key to understand how AMR drives successful lineages of bacterial pathogens. Additionally, these data can inform optimal targeting of typhoid conjugate vaccines (TCVs) for reducing the potential for emergence and the impact of new drug-resistant variants. Emphasis should also be placed upon the prospective identification and treatment of chronic carriers to prevent the emergence of new drug resistant variants with the ability to spread efficiently.
