## Supplementary material for "The origins of haplotype 58 (H58) *Salmonella enterica* serovar Typhi": Supp table 2

### Sheet: H58_nearest_neighbours
Sample	Accession	Country	Year	final genotype	acrB_R717L	acrB_R717Q	num QRDR	parC_S80R	parC_S80I	parC_E84G	parC_E84K	gyrA_S83F	gyrA_S83Y	gyrA_D87G	gyrA_D87N	gyrA_D87V	gyrA_D87Y	gyrB_S464F	gyrB_S464Y	catA1	dfrA7	sul1	sul2	strA	strB	mphA	TEM1	qnrS1	ermB	CTXM15	tetB	tetA	dfrA5	dfrA15	IncFIAHI1	IncHI1A	IncHI1BR27	IncHI1_ST6	IncY	z66	MDR
ERR2663545.1	ERR2663545	Bangladesh	2000	4.3.1.1	0	0	0	0	0	0	0	0	0	0	0	0	0	0	0	1	1	1	1	1	1	0	1	0	0	0	0	0	0	0	0	0	0	0	0	0	YES
ERR2663547.1	ERR2663547	Bangladesh	2000	4.3.1.1	0	0	0	0	0	0	0	0	0	0	0	0	0	0	0	0	0	0	0	0	0	0	0	0	0	0	0	0	0	0	0	0	0	0	0	0	NO
ERR2663523.1	ERR2663523	Bangladesh	1999	4.3.1.1	0	0	3	0	0	0	1	1	0	1	0	0	0	0	0	1	1	1	1	1	1	0	1	0	0	0	0	0	0	0	0	0	0	0	0	0	YES
ERR2663525.1	ERR2663525	Bangladesh	2000	4.3.1.1	0	0	1	0	0	0	0	0	0	0	1	0	0	0	0	1	1	1	0	0	0	0	0	0	0	0	0	0	0	0	0	0	0	0	0	0	NO
ERR2663551.1	ERR2663551	Bangladesh	2000	4.3.1.1	0	0	1	0	0	0	0	0	0	0	1	0	0	0	0	1	1	1	0	0	0	0	0	0	0	0	0	0	0	0	0	0	0	0	0	0	NO
ERR2663466.1	ERR2663466	Bangladesh	1999	4.3.1.1	0	0	1	0	0	0	0	1	0	0	0	0	0	0	0	0	0	0	0	0	0	0	0	0	0	0	0	0	0	0	0	0	0	0	0	0	NO
ERR2663489.1	ERR2663489	Bangladesh	1999	4.3.1.1	0	0	1	0	0	0	0	1	0	0	0	0	0	0	0	1	1	1	1	1	1	0	1	0	0	0	0	0	0	0	0	0	0	0	0	0	YES
ERR2663491.1	ERR2663491	Bangladesh	1999	4.3.1.1	0	0	1	0	0	0	0	1	0	0	0	0	0	0	0	1	1	1	1	1	1	0	1	0	0	0	0	0	0	0	0	0	0	0	0	0	YES
ERR2663494.1	ERR2663494	Bangladesh	1999	4.3.1.1	0	0	1	0	0	0	0	1	0	0	0	0	0	0	0	1	1	1	0	0	0	0	0	0	0	0	0	0	0	0	0	0	0	0	0	0	NO
ERR2663497.1	ERR2663497	Bangladesh	1999	4.3.1.1	0	0	1	0	0	0	0	1	0	0	0	0	0	0	0	1	1	1	1	1	1	0	1	0	0	0	0	0	0	0	0	0	0	0	0	0	YES
ERR2663505.1	ERR2663505	Bangladesh	1999	4.3.1.1	0	0	1	0	0	0	0	1	0	0	0	0	0	0	0	1	1	1	1	1	1	0	1	0	0	0	0	0	0	0	0	0	0	0	0	0	YES
ERR2663516.1	ERR2663516	Bangladesh	1999	4.3.1.1	0	0	1	0	0	0	0	1	0	0	0	0	0	0	0	1	1	1	1	1	1	0	1	0	0	0	0	0	0	0	0	0	0	0	0	0	YES
ERR2663527.1	ERR2663527	Bangladesh	2000	4.3.1.1	0	0	1	0	0	0	0	1	0	0	0	0	0	0	0	1	1	1	1	1	1	0	1	0	0	0	0	0	0	0	0	0	0	0	0	0	YES
ERR2663534.1	ERR2663534	Bangladesh	2000	4.3.1.1	0	0	1	0	0	0	0	1	0	0	0	0	0	0	0	1	1	1	0	0	0	0	0	0	0	0	0	0	0	0	0	0	0	0	0	0	NO
ERR2663536.1	ERR2663536	Bangladesh	2000	4.3.1.1	0	0	1	0	0	0	0	1	0	0	0	0	0	0	0	1	1	1	1	1	1	0	1	0	0	0	0	0	0	0	0	0	0	0	0	0	YES
ERR2663538.1	ERR2663538	Bangladesh	2000	4.3.1.1	0	0	1	0	0	0	0	1	0	0	0	0	0	0	0	1	1	1	1	1	1	0	1	0	0	0	0	0	0	0	0	0	0	0	0	0	YES
ERR2663555.1	ERR2663555	Bangladesh	2000	4.3.1.1	0	0	1	0	0	0	0	1	0	0	0	0	0	0	0	1	1	1	1	1	1	0	1	0	0	0	0	0	0	0	0	0	0	0	0	0	YES
ERR2663563.1	ERR2663563	Bangladesh	2000	4.3.1.1	0	0	1	0	0	0	0	1	0	0	0	0	0	0	0	1	1	1	1	1	1	0	1	0	0	0	0	0	0	0	0	0	0	0	0	0	YES
ERR2663567.1	ERR2663567	Bangladesh	2000	4.3.1.1	0	0	1	0	0	0	0	1	0	0	0	0	0	0	0	1	1	1	1	1	1	0	0	0	0	0	0	0	0	0	0	0	0	0	0	0	NO
ERR2663569.1	ERR2663569	Bangladesh	2000	4.3.1.1	0	0	1	0	0	0	0	1	0	0	0	0	0	0	0	1	1	1	0	0	0	0	0	0	0	0	0	0	0	0	0	0	0	0	0	0	NO
ERR2663571.1	ERR2663571	Bangladesh	2000	4.3.1.1	0	0	1	0	0	0	0	1	0	0	0	0	0	0	0	1	1	1	0	0	0	0	0	0	0	0	0	0	0	0	0	0	0	0	0	0	NO
ERR2663575.1	ERR2663575	Bangladesh	2000	4.3.1.1	0	0	1	0	0	0	0	1	0	0	0	0	0	0	0	1	1	1	1	1	1	0	1	0	0	0	0	0	0	0	0	0	0	0	0	0	YES
ERR2663594.1	ERR2663594	Bangladesh	2000	4.3.1.1	0	0	1	0	0	0	0	1	0	0	0	0	0	0	0	1	1	1	1	1	1	0	1	0	0	0	0	0	0	0	0	0	0	0	0	0	YES
ERR2663549.1	ERR2663549	Bangladesh	2000	4.3.1.1	0	0	1	0	0	0	0	0	1	0	0	0	0	0	0	1	1	1	1	1	1	0	1	0	0	0	0	0	0	0	0	0	0	0	0	0	YES
ERR2663556.1	ERR2663556	Bangladesh	2000	4.3.1.3	0	0	1	0	0	0	0	1	0	0	0	0	0	0	0	0	0	0	0	0	0	0	0	0	0	0	0	0	0	0	0	0	0	0	0	0	NO
ERR2663512.1	ERR2663512	Bangladesh	1999	4.3.1.3	0	0	1	0	0	0	0	0	1	0	0	0	0	0	0	1	1	1	1	1	1	0	1	0	0	0	1	0	0	0	1	1	1	1	0	0	YES
ERR2663557.1	ERR2663557	Bangladesh	2000	4.3.1.3	0	0	1	0	0	0	0	0	1	0	0	0	0	0	0	1	1	1	1	1	1	0	1	0	0	0	1	0	0	0	1	1	1	1	0	0	YES
ERR2663561.1	ERR2663561	Bangladesh	2000	4.3.1.3.Bdq	0	0	1	0	0	0	0	0	1	0	0	0	0	0	0	0	0	0	1	0	0	0	1	1	0	0	0	1	0	0	0	0	0	0	0	0	NO
ERR2663573.1	ERR2663573	Bangladesh	2000	4.3.1.3	0	0	1	0	0	0	0	0	1	0	0	0	0	0	0	1	1	1	1	1	1	0	1	0	0	0	1	0	0	0	1	1	1	1	0	0	YES
ERR2663592.1	ERR2663592	Bangladesh	2000	4.3.1.3	0	0	1	0	0	0	0	0	1	0	0	0	0	0	0	1	1	1	1	1	1	0	1	0	0	0	1	0	0	0	1	1	1	1	0	0	YES
ERR2663519.1	ERR2663519	Bangladesh	1999	4.3.1.3	0	0	2	1	0	0	0	0	1	0	0	0	0	0	0	1	1	1	1	1	1	0	1	0	0	0	1	0	0	0	1	1	1	1	0	0	YES
ERR357459.1	ERR357459	Fiji	1981	4.2	0	0	0	0	0	0	0	0	0	0	0	0	0	0	0	0	0	1	0	0	0	0	0	0	0	0	0	0	0	0	0	0	0	0	0	0	NO
ERR357460.1	ERR357460	Fiji	1982	4.2	0	0	0	0	0	0	0	0	0	0	0	0	0	0	0	0	0	0	0	0	0	0	0	0	0	0	0	0	0	0	0	0	0	0	0	0	NO
ERR357461.1	ERR357461	Fiji	1982	4.2	0	0	0	0	0	0	0	0	0	0	0	0	0	0	0	0	0	0	0	0	0	0	0	0	0	0	0	0	0	0	0	0	0	0	0	0	NO
ERR357463.1	ERR357463	Fiji	1982	4.2	0	0	0	0	0	0	0	0	0	0	0	0	0	0	0	0	0	0	0	0	0	0	0	0	0	0	0	0	0	0	0	0	0	0	0	0	NO
ERR357465.1	ERR357465	Fiji	1982	4.2	0	0	0	0	0	0	0	0	0	0	0	0	0	0	0	0	0	0	0	0	0	0	0	0	0	0	0	0	0	0	0	0	0	0	0	0	NO
ERR213253.1	ERR213253	Fiji	1996	4.2	0	0	0	0	0	0	0	0	0	0	0	0	0	0	0	0	0	0	0	0	0	0	0	0	0	0	0	0	0	0	0	0	0	0	0	0	NO
ERR213267.1	ERR213267	Fiji	1996	4.2	0	0	0	0	0	0	0	0	0	0	0	0	0	0	0	0	0	0	0	0	0	0	0	0	0	0	0	0	0	0	0	0	0	0	0	0	NO
ERR213268.1	ERR213268	Fiji	1996	4.2	0	0	0	0	0	0	0	0	0	0	0	0	0	0	0	0	0	0	0	0	0	0	0	0	0	0	0	0	0	0	0	0	0	0	0	0	NO
ERR213270.1	ERR213270	Fiji	1995	4.2	0	0	0	0	0	0	0	0	0	0	0	0	0	0	0	0	0	0	0	0	0	0	0	0	0	0	0	0	0	0	0	0	0	0	0	0	NO
ERR357454.1	ERR357454	Tonga	1980	4.2	0	0	0	0	0	0	0	0	0	0	0	0	0	0	0	0	0	0	0	0	0	0	0	0	0	0	0	0	0	0	0	0	0	0	0	0	NO
ERR352312.1	ERR352312	Fiji	1983	4.2.1	0	0	0	0	0	0	0	0	0	0	0	0	0	0	0	0	0	0	0	0	0	0	0	0	0	0	0	0	0	0	0	0	0	0	0	0	NO
ERR352316.1	ERR352316	Fiji	1984	4.2.1	0	0	0	0	0	0	0	0	0	0	0	0	0	0	0	0	0	0	0	0	0	0	0	0	0	0	0	0	0	0	0	0	0	0	0	0	NO
ERR352494.1	ERR352494	Fiji	1983	4.2.1	0	0	0	0	0	0	0	0	0	0	0	0	0	0	0	0	0	0	0	0	0	0	0	0	0	0	0	0	0	0	0	0	0	0	0	0	NO
ERR357457.1	ERR357457	Fiji	1981	4.2.1	0	0	0	0	0	0	0	0	0	0	0	0	0	0	0	0	0	0	0	0	0	0	0	0	0	0	0	0	0	0	0	0	0	0	0	0	NO
ERR357464.1	ERR357464	Fiji	1982	4.2.1	0	0	0	0	0	0	0	0	0	0	0	0	0	0	0	0	0	0	0	0	0	0	0	0	0	0	0	0	0	0	0	0	0	0	0	0	NO
ERR357466.1	ERR357466	Fiji	1983	4.2.1	0	0	0	0	0	0	0	0	0	0	0	0	0	0	0	0	0	0	0	0	0	0	0	0	0	0	0	0	0	0	0	0	0	0	0	0	NO
ERR357467.1	ERR357467	Fiji	1983	4.2.1	0	0	0	0	0	0	0	0	0	0	0	0	0	0	0	0	0	0	0	0	0	0	0	0	0	0	0	0	0	0	0	0	0	0	0	0	NO
ERR357477.1	ERR357477	Fiji	1985	4.2.1	0	0	0	0	0	0	0	0	0	0	0	0	0	0	0	0	0	0	0	0	0	0	0	0	0	0	0	0	0	0	0	0	0	0	0	0	NO
ERR357801.1	ERR357801	Fiji	1981	4.2.1	0	0	0	0	0	0	0	0	0	0	0	0	0	0	0	0	0	0	0	0	0	0	0	0	0	0	0	0	0	0	0	0	0	0	0	0	NO
ERR357806.1	ERR357806	Fiji	1984	4.2.1	0	0	0	0	0	0	0	0	0	0	0	0	0	0	0	0	0	0	0	0	0	0	0	0	0	0	0	0	0	0	0	0	0	0	0	0	NO
ERR213249.1	ERR213249	Fiji	2000	4.2.1	0	0	0	0	0	0	0	0	0	0	0	0	0	0	0	0	0	0	0	0	0	0	0	0	0	0	0	0	0	0	0	0	0	0	0	0	NO
ERR213250.1	ERR213250	Fiji	2000	4.2.1	0	0	0	0	0	0	0	0	0	0	0	0	0	0	0	0	0	0	0	0	0	0	0	0	0	0	0	0	0	0	0	0	0	0	0	0	NO
ERR213251.1	ERR213251	Fiji	1997	4.2.1	0	0	0	0	0	0	0	0	0	0	0	0	0	0	0	0	0	0	0	0	0	0	0	0	0	0	0	0	0	0	0	0	0	0	0	0	NO
ERR213252.1	ERR213252	Fiji	1997	4.2.1	0	0	0	0	0	0	0	0	0	0	0	0	0	0	0	0	0	0	0	0	0	0	0	0	0	0	0	0	0	0	0	0	0	0	0	0	NO
ERR213254.1	ERR213254	Fiji	1996	4.2.1	0	0	0	0	0	0	0	0	0	0	0	0	0	0	0	0	0	0	0	0	0	0	0	0	0	0	0	0	0	0	0	0	0	0	0	0	NO
ERR213255.1	ERR213255	Fiji	1996	4.2.1	0	0	0	0	0	0	0	0	0	0	0	0	0	0	0	0	0	0	0	0	0	0	0	0	0	0	0	0	0	0	0	0	0	0	0	0	NO
ERR213256.1	ERR213256	Fiji	1996	4.2.1	0	0	0	0	0	0	0	0	0	0	0	0	0	0	0	0	0	0	0	0	0	0	0	0	0	0	0	0	0	0	0	0	0	0	0	0	NO
ERR213257.1	ERR213257	Fiji	1996	4.2.1	0	0	0	0	0	0	0	0	0	0	0	0	0	0	0	0	0	0	0	0	0	0	0	0	0	0	0	0	0	0	0	0	0	0	0	0	NO
ERR213258.1	ERR213258	Fiji	1996	4.2.1	0	0	0	0	0	0	0	0	0	0	0	0	0	0	0	0	0	0	0	0	0	0	0	0	0	0	0	0	0	0	0	0	0	0	0	0	NO
ERR213259.1	ERR213259	Fiji	1996	4.2.1	0	0	0	0	0	0	0	0	0	0	0	0	0	0	0	0	0	0	0	0	0	0	0	0	0	0	0	0	0	0	0	0	0	0	0	0	NO
ERR213280.1	ERR213280	Fiji	1994	4.2.1	0	0	0	0	0	0	0	0	0	0	0	0	0	0	0	0	0	0	0	0	0	0	0	0	0	0	0	0	0	0	0	0	0	0	0	0	NO
ERR352317.1	ERR352317	Fiji	1993	4.2.3	0	0	0	0	0	0	0	0	0	0	0	0	0	0	0	0	0	0	0	0	0	0	0	0	0	0	0	0	0	0	0	0	0	0	0	0	NO
ERR213260.1	ERR213260	Fiji	1996	4.2.3	0	0	0	0	0	0	0	0	0	0	0	0	0	0	0	0	0	0	0	0	0	0	0	0	0	0	0	0	0	0	0	0	0	0	0	0	NO
ERR213261.1	ERR213261	Fiji	1996	4.2.3	0	0	0	0	0	0	0	0	0	0	0	0	0	0	0	0	0	0	0	0	0	0	0	0	0	0	0	0	0	0	0	0	0	0	0	0	NO
ERR213265.1	ERR213265	Fiji	1996	4.2.3	0	0	0	0	0	0	0	0	0	0	0	0	0	0	0	0	0	0	0	0	0	0	0	0	0	0	0	0	0	0	0	0	0	0	0	0	NO
ERR213269.1	ERR213269	Fiji	1995	4.2.3	0	0	0	0	0	0	0	0	0	0	0	0	0	0	0	0	0	0	0	0	0	0	0	0	0	0	0	0	0	0	0	0	0	0	0	0	NO
ERR213271.1	ERR213271	Fiji	1995	4.2.3	0	0	0	0	0	0	0	0	0	0	0	0	0	0	0	0	0	0	0	0	0	0	0	0	0	0	0	0	0	0	0	0	0	0	0	0	NO
ERR213272.1	ERR213272	Fiji	1995	4.2.3	0	0	0	0	0	0	0	0	0	0	0	0	0	0	0	0	0	0	0	0	0	0	0	0	0	0	0	0	0	0	0	0	0	0	0	0	NO
ERR213276.1	ERR213276	Fiji	1994	4.2.3	0	0	0	0	0	0	0	0	0	0	0	0	0	0	0	0	0	0	0	0	0	0	0	0	0	0	0	0	0	0	0	0	0	0	0	0	NO
ERR213277.1	ERR213277	Fiji	1994	4.2.3	0	0	0	0	0	0	0	0	0	0	0	0	0	0	0	0	0	0	0	0	0	0	0	0	0	0	0	0	0	0	0	0	0	0	0	0	NO
ERR213278.1	ERR213278	Fiji	1994	4.2.3	0	0	0	0	0	0	0	0	0	0	0	0	0	0	0	0	0	0	0	0	0	0	0	0	0	0	0	0	0	0	0	0	0	0	0	0	NO
ERR213279.1	ERR213279	Fiji	1994	4.2.3	0	0	0	0	0	0	0	0	0	0	0	0	0	0	0	0	0	0	0	0	0	0	0	0	0	0	0	0	0	0	0	0	0	0	0	0	NO
ERR213287.1	ERR213287	Fiji	1996	4.2.3	0	0	0	0	0	0	0	0	0	0	0	0	0	0	0	0	0	0	0	0	0	0	0	0	0	0	0	0	0	0	0	0	0	0	0	0	NO
ERR352313.1	ERR352313	Fiji	1992	4.3.1.1	0	0	0	0	0	0	0	0	0	0	0	0	0	0	0	1	1	1	1	1	1	0	1	0	0	0	0	0	0	0	0	0	0	0	0	0	YES
ERR352315.1	ERR352315	Fiji	1993	4.3.1.1	0	0	0	0	0	0	0	0	0	0	0	0	0	0	0	1	1	1	1	1	1	0	1	0	0	0	0	0	0	0	0	0	0	0	0	0	YES
ERR352498.1	ERR352498	Fiji	1993	4.3.1.1	0	0	0	0	0	0	0	0	0	0	0	0	0	0	0	1	1	1	1	1	1	0	1	0	0	0	0	0	0	0	0	0	0	0	0	0	YES
ERR357469.1	ERR357469	Fiji	1992	4.3.1.1	0	0	0	0	0	0	0	0	0	0	0	0	0	0	0	1	1	1	1	1	1	0	1	0	0	0	0	0	0	0	0	0	0	0	0	0	YES
ERR357474.1	ERR357474	Fiji	1993	4.3.1.1	0	0	0	0	0	0	0	0	0	0	0	0	0	0	0	1	1	1	1	1	1	0	1	0	0	0	0	0	0	0	0	0	0	0	0	0	YES
ERR357475.1	ERR357475	Fiji	1993	4.3.1.1	0	0	0	0	0	0	0	0	0	0	0	0	0	0	0	1	1	1	1	1	1	0	1	0	0	0	0	0	0	0	0	0	0	0	0	0	YES
ERR357476.1	ERR357476	Fiji	1993	4.3.1.1	0	0	0	0	0	0	0	0	0	0	0	0	0	0	0	1	1	1	0	0	0	0	0	0	0	0	0	0	0	0	0	0	0	0	0	0	NO
ERR357803.1	ERR357803	Fiji	1992	4.3.1.1	0	0	0	0	0	0	0	0	0	0	0	0	0	0	0	1	1	1	1	1	1	0	1	0	0	0	0	0	0	0	0	0	0	0	0	0	YES
ERR357807.1	ERR357807	Fiji	1993	4.3.1.1	0	0	0	0	0	0	0	0	0	0	0	0	0	0	0	1	1	1	1	1	1	0	1	0	0	0	0	0	0	0	0	0	0	0	0	0	YES
ERR213273.1	ERR213273	Fiji	1995	4.3.1.1	0	0	0	0	0	0	0	0	0	0	0	0	0	0	0	0	0	0	0	0	0	0	0	0	0	0	0	0	0	0	0	0	0	0	0	0	NO
ERR213285.1	ERR213285	Fiji	1994	4.3.1.1	0	0	0	0	0	0	0	0	0	0	0	0	0	0	0	1	1	1	1	1	1	0	1	0	0	0	0	0	0	0	0	0	0	0	0	0	YES
ERR340802.1	ERR340802	Laos	2000	4.3.1.1	0	0	0	0	0	0	0	0	0	0	0	0	0	0	0	1	1	1	1	1	1	0	1	0	0	0	1	0	0	0	0	1	1	1	0	0	YES
ERR340807.1	ERR340807	Laos	2000	4.3.1.1	0	0	0	0	0	0	0	0	0	0	0	0	0	0	0	1	1	1	1	1	1	0	1	0	0	0	1	0	0	0	0	1	1	1	0	0	YES
ERR340809.1	ERR340809	Laos	2000	4.3.1.1	0	0	0	0	0	0	0	0	0	0	0	0	0	0	0	1	1	1	1	1	1	0	1	0	0	0	1	0	0	0	0	1	1	1	0	0	YES
ERR340815.1	ERR340815	Laos	2000	4.3.1.1	0	0	0	0	0	0	0	0	0	0	0	0	0	0	0	1	1	1	1	1	1	0	1	0	0	0	1	0	0	0	0	1	1	1	0	0	YES
ERR349331.1	ERR349331	Vietnam	1994	4.3.1.1	0	0	0	0	0	0	0	0	0	0	0	0	0	0	0	1	1	1	1	1	1	0	1	0	0	0	1	0	0	0	0	1	1	1	0	0	YES
ERR349341.1	ERR349341	Vietnam	1995	4.3.1.1	0	0	0	0	0	0	0	0	0	0	0	0	0	0	0	0	0	0	0	0	0	0	0	0	0	0	0	0	0	0	0	0	0	0	0	0	NO
ERR349345.1	ERR349345	Vietnam	1996	4.3.1.1	0	0	0	0	0	0	0	0	0	0	0	0	0	0	0	0	0	0	0	0	0	0	0	0	0	0	0	0	0	0	0	0	0	0	0	0	NO
ERR349346.1	ERR349346	Vietnam	1995	4.3.1.1	0	0	0	0	0	0	0	0	0	0	0	0	0	0	0	1	1	1	1	1	1	0	1	0	0	0	1	0	0	0	0	1	1	1	0	0	YES
ERR349347.1	ERR349347	Vietnam	1994	4.3.1.1	0	0	0	0	0	0	0	0	0	0	0	0	0	0	0	1	1	1	1	1	1	0	1	0	0	0	1	0	0	0	0	1	1	1	0	0	YES
ERR349348.1	ERR349348	Vietnam	1995	4.3.1.1	0	0	0	0	0	0	0	0	0	0	0	0	0	0	0	1	1	1	1	1	1	0	1	0	0	0	1	0	0	0	0	1	1	1	0	0	YES
ERR349349.1	ERR349349	Vietnam	1996	4.3.1.1	0	0	0	0	0	0	0	0	0	0	0	0	0	0	0	0	0	0	0	0	0	0	0	0	0	0	0	0	0	0	0	0	0	0	0	0	NO
ERR349350.1	ERR349350	Vietnam	1996	4.3.1.1	0	0	0	0	0	0	0	0	0	0	0	0	0	0	0	0	0	0	0	0	0	0	0	0	0	0	0	0	0	0	0	0	0	0	0	0	NO
ERR349353.1	ERR349353	Vietnam	1995	4.3.1.1	0	0	0	0	0	0	0	0	0	0	0	0	0	0	0	1	1	1	1	1	1	0	1	0	0	0	1	0	0	0	0	1	1	1	0	0	YES
ERR349354.1	ERR349354	Vietnam	1995	4.3.1.1	0	0	0	0	0	0	0	0	0	0	0	0	0	0	0	1	1	1	1	1	1	0	1	0	0	0	1	0	0	0	0	1	1	1	0	0	YES
ERR349356.1	ERR349356	Vietnam	1996	4.3.1.1	0	0	0	0	0	0	0	0	0	0	0	0	0	0	0	0	0	0	0	0	0	0	0	0	0	0	0	0	0	0	0	0	0	0	0	0	NO
ERR349357.1	ERR349357	Vietnam	1995	4.3.1.1	0	0	0	0	0	0	0	0	0	0	0	0	0	0	0	1	1	1	1	1	1	0	1	0	0	0	1	0	0	0	0	1	1	1	0	0	YES
ERR349359.1	ERR349359	Vietnam	1994	4.3.1.1	0	0	0	0	0	0	0	0	0	0	0	0	0	0	0	1	1	1	0	0	0	0	0	0	0	0	1	0	0	0	0	1	1	1	0	0	NO
ERR349360.1	ERR349360	Vietnam	1995	4.3.1.1	0	0	0	0	0	0	0	0	0	0	0	0	0	0	0	1	1	1	1	1	1	0	1	0	0	0	1	0	0	0	0	1	1	1	0	0	YES
ERR349361.1	ERR349361	Vietnam	1996	4.3.1.1	0	0	0	0	0	0	0	0	0	0	0	0	0	0	0	0	0	0	0	0	0	0	0	0	0	0	0	0	0	0	0	0	0	0	0	0	NO
ERR349363.1	ERR349363	Vietnam	1996	4.3.1.1	0	0	0	0	0	0	0	0	0	0	0	0	0	0	0	0	0	0	0	0	0	0	0	0	0	0	0	0	0	0	0	0	0	0	0	0	NO
ERR349364.1	ERR349364	Vietnam	1994	4.3.1.1	0	0	0	0	0	0	0	0	0	0	0	0	0	0	0	0	0	0	0	0	0	0	0	0	0	0	0	0	0	0	0	0	0	0	0	0	NO
ERR349367.1	ERR349367	Vietnam	1995	4.3.1.1	0	0	0	0	0	0	0	0	0	0	0	0	0	0	0	1	1	1	1	1	1	0	1	0	0	0	1	0	0	0	0	1	1	1	0	0	YES
ERR349334.1	ERR349334	Vietnam	1994	4.3.1.1	0	0	0	0	0	0	0	0	0	0	0	0	0	0	0	0	0	0	0	0	0	0	0	0	0	0	0	0	0	0	0	0	0	0	0	0	NO
ERR349372.1	ERR349372	Vietnam	1994	4.3.1.1	0	0	0	0	0	0	0	0	0	0	0	0	0	0	0	1	1	1	1	1	1	0	1	0	0	0	1	0	0	0	0	1	1	1	0	0	YES
ERR349373.1	ERR349373	Vietnam	1997	4.3.1.1	0	0	1	0	0	0	0	0	0	0	0	0	0	1	0	1	1	1	1	1	1	0	1	0	0	0	1	0	0	0	0	1	1	1	0	0	YES
ERR349375.1	ERR349375	Vietnam	1993	4.3.1.1	0	0	0	0	0	0	0	0	0	0	0	0	0	0	0	1	1	1	1	1	1	0	1	0	0	0	1	0	0	0	0	1	1	1	0	0	YES
ERR349378.1	ERR349378	Vietnam	1997	4.3.1.1	0	0	0	0	0	0	0	0	0	0	0	0	0	0	0	1	1	1	1	1	1	0	1	0	0	0	1	0	0	0	0	1	1	1	0	0	YES
ERR349381.1	ERR349381	Vietnam	1993	4.3.1.1	0	0	0	0	0	0	0	0	0	0	0	0	0	0	0	1	1	1	1	1	1	0	1	0	0	0	1	0	0	0	0	1	1	1	0	0	YES
ERR349385.1	ERR349385	Vietnam	1994	4.3.1.1	0	0	0	0	0	0	0	0	0	0	0	0	0	0	0	1	1	1	1	1	1	0	1	0	0	0	1	0	0	0	0	1	1	1	0	0	YES
ERR349387.1	ERR349387	Vietnam	1994	4.3.1.1	0	0	0	0	0	0	0	0	0	0	0	0	0	0	0	1	1	1	1	1	1	0	1	0	0	0	1	0	0	0	0	1	1	1	0	0	YES
ERR349388.1	ERR349388	Vietnam	1997	4.3.1.1	0	0	0	0	0	0	0	0	0	0	0	0	0	0	0	0	0	0	0	0	0	0	0	0	0	0	0	0	0	0	0	0	0	0	0	0	NO
ERR349392.1	ERR349392	Vietnam	1994	4.3.1.1	0	0	0	0	0	0	0	0	0	0	0	0	0	0	0	1	1	1	1	1	1	0	1	0	0	0	1	0	0	0	0	1	1	1	0	0	YES
ERR349337.1	ERR349337	Vietnam	1994	4.3.1.1	0	0	0	0	0	0	0	0	0	0	0	0	0	0	0	1	1	1	1	1	1	0	1	0	0	0	1	0	0	0	0	1	1	1	0	0	YES
ERR349403.1	ERR349403	Vietnam	1994	4.3.1.1	0	0	0	0	0	0	0	0	0	0	0	0	0	0	0	1	1	1	1	1	1	0	1	0	0	0	1	0	0	0	0	1	1	1	0	0	YES
ERR349338.1	ERR349338	Vietnam	1995	4.3.1.1	0	0	0	0	0	0	0	0	0	0	0	0	0	0	0	1	1	1	1	1	1	0	1	0	0	0	1	0	0	0	0	1	1	1	0	0	YES
ERR349523.1	ERR349523	Vietnam	1994	4.3.1.1	0	0	0	0	0	0	0	0	0	0	0	0	0	0	0	1	1	1	1	1	1	0	1	0	0	0	1	0	0	0	0	1	1	1	0	0	YES
ERR349532.1	ERR349532	Vietnam	1994	4.3.1.1	0	0	0	0	0	0	0	0	0	0	0	0	0	0	0	0	0	0	0	0	0	0	0	0	0	0	0	0	0	0	0	0	0	0	0	0	NO
ERR349533.1	ERR349533	Vietnam	1996	4.3.1.1	0	0	0	0	0	0	0	0	0	0	0	0	0	0	0	1	1	1	1	1	1	0	1	0	0	0	1	0	0	0	0	1	1	1	0	0	YES
ERR349534.1	ERR349534	Vietnam	1995	4.3.1.1	0	0	0	0	0	0	0	0	0	0	0	0	0	0	0	1	1	1	1	1	1	0	1	0	0	0	1	0	0	0	0	1	1	1	0	0	YES
ERR349535.1	ERR349535	Vietnam	1994	4.3.1.1	0	0	0	0	0	0	0	0	0	0	0	0	0	0	0	0	0	0	0	0	0	0	0	0	0	0	0	0	0	0	0	0	0	0	0	0	NO
ERR349536.1	ERR349536	Vietnam	1995	4.3.1.1	0	0	0	0	0	0	0	0	0	0	0	0	0	0	0	1	1	1	1	1	1	0	1	0	0	0	1	0	0	0	0	1	1	1	0	0	YES
ERR349538.1	ERR349538	Vietnam	1995	4.3.1.1	0	0	0	0	0	0	0	0	0	0	0	0	0	0	0	1	1	1	1	1	1	0	1	0	0	0	1	0	0	0	0	1	1	1	0	0	YES
ERR349539.1	ERR349539	Vietnam	1994	4.3.1.1	0	0	0	0	0	0	0	0	0	0	0	0	0	0	0	1	1	1	1	1	1	0	1	0	0	0	1	0	0	0	0	1	1	1	0	0	YES
ERR349541.1	ERR349541	Vietnam	1995	4.3.1.1	0	0	0	0	0	0	0	0	0	0	0	0	0	0	0	1	1	1	1	1	1	0	1	0	0	0	0	0	0	0	0	1	1	1	0	0	YES
ERR349524.1	ERR349524	Vietnam	1994	4.3.1.1	0	0	0	0	0	0	0	0	0	0	0	0	0	0	0	1	1	1	1	1	1	0	1	0	0	0	1	0	0	0	0	1	1	1	0	0	YES
ERR349543.1	ERR349543	Vietnam	1996	4.3.1.1	0	0	0	0	0	0	0	0	0	0	0	0	0	0	0	0	0	0	0	0	0	0	0	0	0	0	0	0	0	0	0	0	0	0	0	0	NO
ERR349545.1	ERR349545	Vietnam	1995	4.3.1.1	0	0	0	0	0	0	0	0	0	0	0	0	0	0	0	1	1	1	1	1	1	0	1	0	0	0	1	0	0	0	0	1	1	1	0	0	YES
ERR349546.1	ERR349546	Vietnam	1994	4.3.1.1	0	0	0	0	0	0	0	0	0	0	0	0	0	0	0	0	0	0	0	0	0	0	0	0	0	0	0	0	0	0	0	0	0	0	0	0	NO
ERR349547.1	ERR349547	Vietnam	1995	4.3.1.1	0	0	0	0	0	0	0	0	0	0	0	0	0	0	0	1	1	1	1	1	1	0	1	0	0	0	1	0	0	0	0	1	1	1	0	0	YES
ERR349548.1	ERR349548	Vietnam	1996	4.3.1.1	0	0	0	0	0	0	0	0	0	0	0	0	0	0	0	1	1	1	1	1	1	0	1	0	0	0	1	0	0	0	0	1	1	1	0	0	YES
ERR349549.1	ERR349549	Vietnam	1995	4.3.1.1	0	0	0	0	0	0	0	0	0	0	0	0	0	0	0	1	1	1	1	1	1	0	1	0	0	0	1	0	0	0	0	1	1	1	0	0	YES
ERR349550.1	ERR349550	Vietnam	1994	4.3.1.1	0	0	0	0	0	0	0	0	0	0	0	0	0	0	0	1	1	1	1	1	1	0	1	0	0	0	1	0	0	0	0	1	1	1	0	0	YES
ERR349551.1	ERR349551	Vietnam	1995	4.3.1.1	0	0	0	0	0	0	0	0	0	0	0	0	0	0	0	1	1	1	1	1	1	0	1	0	0	0	1	0	0	0	0	1	1	1	0	0	YES
ERR349552.1	ERR349552	Vietnam	1994	4.3.1.1	0	0	0	0	0	0	0	0	0	0	0	0	0	0	0	1	1	1	1	1	1	0	1	0	0	0	1	0	0	0	0	1	1	1	0	0	YES
ERR349553.1	ERR349553	Vietnam	1995	4.3.1.1	0	0	0	0	0	0	0	0	0	0	0	0	0	0	0	0	0	0	0	0	0	0	0	0	0	0	0	0	0	0	0	0	0	0	0	0	NO
ERR349556.1	ERR349556	Vietnam	1997	4.3.1.1	0	0	1	0	0	0	0	0	0	0	0	0	0	1	0	0	0	0	0	0	0	0	0	0	0	0	0	0	0	0	0	0	0	0	0	0	NO
ERR349557.1	ERR349557	Vietnam	1994	4.3.1.1	0	0	0	0	0	0	0	0	0	0	0	0	0	0	0	1	1	1	1	1	1	0	1	0	0	0	1	0	0	0	0	1	1	1	0	0	YES
ERR349558.1	ERR349558	Vietnam	1997	4.3.1.1	0	0	0	0	0	0	0	0	0	0	0	0	0	0	0	0	0	0	0	0	0	0	0	0	0	0	0	0	0	0	0	0	0	0	0	0	NO
ERR349560.1	ERR349560	Vietnam	1994	4.3.1.1	0	0	0	0	0	0	0	0	0	0	0	0	0	0	0	0	0	0	0	0	0	0	0	0	0	0	0	0	0	0	0	0	0	0	0	0	NO
ERR349562.1	ERR349562	Vietnam	1997	4.3.1.1	0	0	0	0	0	0	0	0	0	0	0	0	0	0	0	1	1	1	1	1	1	0	1	0	0	0	1	0	0	0	0	1	1	1	0	0	YES
ERR349563.1	ERR349563	Vietnam	1995	4.3.1.1	0	0	0	0	0	0	0	0	0	0	0	0	0	0	0	1	1	1	1	1	1	0	1	0	0	0	1	0	0	0	0	1	1	1	0	0	YES
ERR349564.1	ERR349564	Vietnam	1998	4.3.1.1	0	0	0	0	0	0	0	0	0	0	0	0	0	0	0	1	1	1	1	1	1	0	1	0	0	0	1	0	0	0	0	1	1	1	0	0	YES
ERR349568.1	ERR349568	Vietnam	1997	4.3.1.1	0	0	0	0	0	0	0	0	0	0	0	0	0	0	0	1	1	1	1	1	1	0	1	0	0	0	1	0	0	0	0	1	1	1	0	0	YES
ERR349570.1	ERR349570	Vietnam	1993	4.3.1.1	0	0	0	0	0	0	0	0	0	0	0	0	0	0	0	1	1	1	1	1	1	0	1	0	0	0	1	0	0	0	0	1	1	1	0	0	YES
ERR349572.1	ERR349572	Vietnam	1997	4.3.1.1	0	0	0	0	0	0	0	0	0	0	0	0	0	0	0	1	1	1	1	1	1	0	1	0	0	0	1	0	0	0	0	1	1	1	0	0	YES
ERR349573.1	ERR349573	Vietnam	1997	4.3.1.1	0	0	0	0	0	0	0	0	0	0	0	0	0	0	0	0	0	0	0	0	0	0	0	0	0	0	0	0	0	0	0	0	0	0	0	0	NO
ERR349578.1	ERR349578	Vietnam	1994	4.3.1.1	0	0	0	0	0	0	0	0	0	0	0	0	0	0	0	1	1	1	1	1	1	0	1	0	0	0	1	0	0	0	0	1	1	1	0	0	YES
ERR349579.1	ERR349579	Vietnam	1995	4.3.1.1	0	0	0	0	0	0	0	0	0	0	0	0	0	0	0	0	0	0	1	1	1	0	1	0	0	0	1	0	0	0	0	1	1	1	0	0	NO
ERR349582.1	ERR349582	Vietnam	1997	4.3.1.1	0	0	0	0	0	0	0	0	0	0	0	0	0	0	0	1	1	1	1	1	1	0	1	0	0	0	1	0	0	0	0	1	1	1	0	0	YES
ERR349583.1	ERR349583	Vietnam	1994	4.3.1.1	0	0	0	0	0	0	0	0	0	0	0	0	0	0	0	1	1	1	1	1	1	0	1	0	0	0	1	0	0	0	0	1	1	1	0	0	YES
ERR349584.1	ERR349584	Vietnam	1995	4.3.1.1	0	0	0	0	0	0	0	0	0	0	0	0	0	0	0	1	1	1	1	1	1	0	1	0	0	0	1	0	0	0	0	1	1	1	0	0	YES
ERR349585.1	ERR349585	Vietnam	1997	4.3.1.1	0	0	1	0	0	0	0	0	0	0	0	0	0	1	0	1	1	1	1	1	1	0	1	0	0	0	1	0	0	0	0	1	1	1	0	0	YES
ERR349588.1	ERR349588	Vietnam	1994	4.3.1.1	0	0	0	0	0	0	0	0	0	0	0	0	0	0	0	1	1	1	1	1	1	0	1	0	0	0	1	0	0	0	0	1	1	1	0	0	YES
ERR349590.1	ERR349590	Vietnam	1993	4.3.1.1	0	0	0	0	0	0	0	0	0	0	0	0	0	0	0	1	1	1	1	1	1	0	1	0	0	0	1	0	0	0	0	1	1	1	0	0	YES
ERR349591.1	ERR349591	Vietnam	1994	4.3.1.1	0	0	0	0	0	0	0	0	0	0	0	0	0	0	0	1	1	1	1	1	1	0	1	0	0	0	1	0	0	0	0	1	1	1	0	0	YES
ERR349592.1	ERR349592	Vietnam	1994	4.3.1.1	0	0	0	0	0	0	0	0	0	0	0	0	0	0	0	1	1	1	1	1	1	0	1	0	0	0	1	0	0	0	0	1	1	1	0	0	YES
ERR349593.1	ERR349593	Vietnam	1994	4.3.1.1	0	0	0	0	0	0	0	0	0	0	0	0	0	0	0	1	1	1	1	1	1	0	1	0	0	0	1	0	0	0	0	1	1	1	0	0	YES
ERR349595.1	ERR349595	Vietnam	1994	4.3.1.1	0	0	0	0	0	0	0	0	0	0	0	0	0	0	0	1	1	1	1	1	1	0	1	0	0	0	1	0	0	0	0	1	1	1	0	0	YES
ERR349597.1	ERR349597	Vietnam	1994	4.3.1.1	0	0	0	0	0	0	0	0	0	0	0	0	0	0	0	1	1	1	1	1	1	0	1	0	0	0	1	0	0	0	0	1	1	1	0	0	YES
ERR349599.1	ERR349599	Vietnam	1994	4.3.1.1	0	0	0	0	0	0	0	0	0	0	0	0	0	0	0	1	1	1	1	1	1	0	1	0	0	0	1	0	0	0	0	1	1	1	0	0	YES
ERR349600.1	ERR349600	Vietnam	1994	4.3.1.1	0	0	0	0	0	0	0	0	0	0	0	0	0	0	0	1	1	1	1	1	1	0	1	0	0	0	1	0	0	0	0	1	1	1	0	0	YES
ERR349601.1	ERR349601	Vietnam	1994	4.3.1.1	0	0	0	0	0	0	0	0	0	0	0	0	0	0	0	1	1	1	1	1	1	0	1	0	0	0	1	0	0	0	0	1	1	1	0	0	YES
ERR349602.1	ERR349602	Vietnam	1994	4.3.1.1	0	0	0	0	0	0	0	0	0	0	0	0	0	0	0	1	1	1	1	1	1	0	1	0	0	0	1	0	0	0	0	1	1	1	0	0	YES
ERR349603.1	ERR349603	Vietnam	1994	4.3.1.1	0	0	0	0	0	0	0	0	0	0	0	0	0	0	0	1	1	1	1	1	1	0	1	0	0	0	1	0	0	0	0	1	1	1	0	0	YES
ERR349605.1	ERR349605	Vietnam	1994	4.3.1.1	0	0	0	0	0	0	0	0	0	0	0	0	0	0	0	1	1	1	1	1	1	0	1	0	0	0	1	0	0	0	0	1	1	1	0	0	YES
ERR349606.1	ERR349606	Vietnam	1994	4.3.1.1	0	0	0	0	0	0	0	0	0	0	0	0	0	0	0	0	0	0	0	0	0	0	0	0	0	0	0	0	0	0	0	0	0	0	0	0	NO
ERR349609.1	ERR349609	Vietnam	1994	4.3.1.1	0	0	0	0	0	0	0	0	0	0	0	0	0	0	0	1	1	1	1	1	1	0	1	0	0	0	1	0	0	0	0	1	1	1	0	0	YES
ERR349531.1	ERR349531	Vietnam	1995	4.3.1.1	0	0	0	0	0	0	0	0	0	0	0	0	0	0	0	0	0	0	0	0	0	0	0	0	0	0	0	0	0	0	0	0	0	0	0	0	NO
ERR349613.1	ERR349613	Vietnam	1994	4.3.1.1	0	0	0	0	0	0	0	0	0	0	0	0	0	0	0	1	1	1	1	1	1	0	1	0	0	0	1	0	0	0	0	1	1	1	0	0	YES
ERR349615.1	ERR349615	Vietnam	1994	4.3.1.1	0	0	0	0	0	0	0	0	0	0	0	0	0	0	0	1	1	1	1	1	1	0	1	0	0	0	1	0	0	0	0	1	1	1	0	0	YES
ERR349616.1	ERR349616	Vietnam	1994	4.3.1.1	0	0	0	0	0	0	0	0	0	0	0	0	0	0	0	1	1	1	1	1	1	0	1	0	0	0	1	0	0	0	0	1	1	1	0	0	YES
ERR349617.1	ERR349617	Vietnam	1994	4.3.1.1	0	0	0	0	0	0	0	0	0	0	0	0	0	0	0	1	1	1	1	1	1	0	1	0	0	0	1	0	0	0	0	1	1	1	0	0	YES
ERR352607.1	ERR352607	Vietnam	1995	4.3.1.1	0	0	0	0	0	0	0	0	0	0	0	0	0	0	0	1	1	1	1	1	1	0	1	0	0	0	1	0	0	0	0	1	1	1	0	0	YES
ERR352608.1	ERR352608	Vietnam	1994	4.3.1.1	0	0	0	0	0	0	0	0	0	0	0	0	0	0	0	1	1	1	1	1	1	0	1	0	0	0	1	0	0	0	0	1	1	1	0	0	YES
ERR352609.1	ERR352609	Vietnam	1996	4.3.1.1	0	0	0	0	0	0	0	0	0	0	0	0	0	0	0	0	0	0	0	0	0	0	0	0	0	0	0	0	0	0	0	0	0	0	0	0	NO
ERR352611.1	ERR352611	Vietnam	1994	4.3.1.1	0	0	0	0	0	0	0	0	0	0	0	0	0	0	0	1	1	1	1	1	1	0	1	0	0	0	1	0	0	0	0	1	1	1	0	0	YES
ERR352612.1	ERR352612	Vietnam	1996	4.3.1.1	0	0	0	0	0	0	0	0	0	0	0	0	0	0	0	1	1	1	1	1	1	0	1	0	0	0	1	0	0	0	0	1	1	1	0	0	YES
ERR352613.1	ERR352613	Vietnam	1996	4.3.1.1	0	0	0	0	0	0	0	0	0	0	0	0	0	0	0	1	1	1	1	1	1	0	1	0	0	0	1	0	0	0	0	1	1	1	0	0	YES
ERR352614.1	ERR352614	Vietnam	1994	4.3.1.1	0	0	0	0	0	0	0	0	0	0	0	0	0	0	0	0	0	0	0	0	0	0	0	0	0	0	0	0	0	0	0	0	0	0	0	0	NO
ERR352615.1	ERR352615	Vietnam	1995	4.3.1.1	0	0	0	0	0	0	0	0	0	0	0	0	0	0	0	1	1	1	1	1	1	0	1	0	0	0	1	0	0	0	0	1	1	1	0	0	YES
ERR352616.1	ERR352616	Vietnam	1996	4.3.1.1	0	0	0	0	0	0	0	0	0	0	0	0	0	0	0	1	1	1	1	1	1	0	1	0	0	0	1	0	0	0	0	1	1	1	0	0	YES
ERR352617.1	ERR352617	Vietnam	1994	4.3.1.1	0	0	0	0	0	0	0	0	0	0	0	0	0	0	0	1	1	1	1	1	1	0	1	0	0	0	1	0	0	0	0	1	1	1	0	0	YES
ERR352618.1	ERR352618	Vietnam	1995	4.3.1.1	0	0	0	0	0	0	0	0	0	0	0	0	0	0	0	0	0	0	0	0	0	0	0	0	0	0	0	0	0	0	0	0	0	0	0	0	NO
ERR352619.1	ERR352619	Vietnam	1996	4.3.1.1	0	0	0	0	0	0	0	0	0	0	0	0	0	0	0	1	1	1	1	1	1	0	1	0	0	0	1	0	0	0	0	1	1	1	0	0	YES
ERR352620.1	ERR352620	Vietnam	1996	4.3.1.1	0	0	0	0	0	0	0	0	0	0	0	0	0	0	0	0	0	0	0	0	0	0	0	0	0	0	0	0	0	0	0	0	0	0	0	0	NO
ERR352621.1	ERR352621	Vietnam	1995	4.3.1.1	0	0	0	0	0	0	0	0	0	0	0	0	0	0	0	1	1	1	1	1	1	0	1	0	0	0	1	0	0	0	0	1	1	1	0	0	YES
ERR352623.1	ERR352623	Vietnam	1996	4.3.1.1	0	0	0	0	0	0	0	0	0	0	0	0	0	0	0	0	0	0	0	0	0	0	0	0	0	0	0	0	0	0	0	0	0	0	0	0	NO
ERR352624.1	ERR352624	Vietnam	1996	4.3.1.1	0	0	0	0	0	0	0	0	0	0	0	0	0	0	0	0	0	0	0	0	0	0	0	0	0	0	0	0	0	0	0	0	0	0	0	0	NO
ERR352625.1	ERR352625	Vietnam	1995	4.3.1.1	0	0	0	0	0	0	0	0	0	0	0	0	0	0	0	1	1	1	1	1	1	0	1	0	0	0	1	0	0	0	0	1	1	1	0	0	YES
ERR352626.1	ERR352626	Vietnam	1995	4.3.1.1	0	0	0	0	0	0	0	0	0	0	0	0	0	0	0	1	1	1	1	1	1	0	1	0	0	0	1	0	0	0	0	1	1	1	0	0	YES
ERR352627.1	ERR352627	Vietnam	1996	4.3.1.1	0	0	0	0	0	0	0	0	0	0	0	0	0	0	0	0	0	0	0	0	0	0	0	0	0	0	0	0	0	0	0	0	0	0	0	0	NO
ERR352628.1	ERR352628	Vietnam	1995	4.3.1.1	0	0	0	0	0	0	0	0	0	0	0	0	0	0	0	0	0	0	0	0	0	0	0	0	0	0	0	0	0	0	0	0	0	0	0	0	NO
ERR352629.1	ERR352629	Vietnam	1996	4.3.1.1	0	0	0	0	0	0	0	0	0	0	0	0	0	0	0	0	0	0	0	0	0	0	0	0	0	0	0	0	0	0	0	0	0	0	0	0	NO
ERR352631.1	ERR352631	Vietnam	1996	4.3.1.1	0	0	0	0	0	0	0	0	0	0	0	0	0	0	0	0	0	0	0	0	0	0	0	0	0	0	0	0	0	0	0	0	0	0	0	0	NO
ERR352632.1	ERR352632	Vietnam	1995	4.3.1.1	0	0	0	0	0	0	0	0	0	0	0	0	0	0	0	1	1	1	1	1	1	0	1	0	0	0	1	0	0	0	0	1	1	1	0	0	YES
ERR352633.1	ERR352633	Vietnam	1995	4.3.1.1	0	0	0	0	0	0	0	0	0	0	0	0	0	0	0	1	1	1	1	1	1	0	1	0	0	0	1	0	0	0	0	1	1	1	0	0	YES
ERR352635.1	ERR352635	Vietnam	1994	4.3.1.1	0	0	0	0	0	0	0	0	0	0	0	0	0	0	0	1	1	1	1	1	1	0	1	0	0	0	1	0	0	0	0	1	1	1	0	0	YES
ERR352636.1	ERR352636	Vietnam	1995	4.3.1.1	0	0	0	0	0	0	0	0	0	0	0	0	0	0	0	1	1	1	1	1	1	0	1	0	0	0	1	0	0	0	0	1	1	1	0	0	YES
ERR352637.1	ERR352637	Vietnam	1996	4.3.1.1	0	0	0	0	0	0	0	0	0	0	0	0	0	0	0	0	0	0	0	0	0	0	0	0	0	0	0	0	0	0	0	0	0	0	0	0	NO
ERR352638.1	ERR352638	Vietnam	1996	4.3.1.1	0	0	0	0	0	0	0	0	0	0	0	0	0	0	0	0	0	0	0	0	0	0	0	0	0	0	0	0	0	0	0	0	0	0	0	0	NO
ERR352639.1	ERR352639	Vietnam	1996	4.3.1.1	0	0	0	0	0	0	0	0	0	0	0	0	0	0	0	0	0	0	0	0	0	0	0	0	0	0	0	0	0	0	0	0	0	0	0	0	NO
ERR352640.1	ERR352640	Vietnam	1996	4.3.1.1	0	0	0	0	0	0	0	0	0	0	0	0	0	0	0	1	1	1	1	1	1	0	1	0	0	0	1	0	0	0	0	1	1	1	0	0	YES
ERR352641.1	ERR352641	Vietnam	1994	4.3.1.1	0	0	0	0	0	0	0	0	0	0	0	0	0	0	0	1	1	1	1	1	1	0	1	0	0	0	1	0	0	0	0	1	1	1	0	0	YES
ERR352642.1	ERR352642	Vietnam	1994	4.3.1.1	0	0	0	0	0	0	0	0	0	0	0	0	0	0	0	1	1	1	1	1	1	0	1	0	0	0	1	0	0	0	0	1	1	1	0	0	YES
ERR352643.1	ERR352643	Vietnam	1997	4.3.1.1	0	0	0	0	0	0	0	0	0	0	0	0	0	0	0	1	1	1	1	1	1	0	1	0	0	0	1	0	0	0	0	1	1	1	0	0	YES
ERR352645.1	ERR352645	Vietnam	1994	4.3.1.1	0	0	0	0	0	0	0	0	0	0	0	0	0	0	0	1	1	1	1	1	1	0	1	0	0	0	1	0	0	0	0	1	1	1	0	0	YES
ERR352646.1	ERR352646	Vietnam	1997	4.3.1.1	0	0	0	0	0	0	0	0	0	0	0	0	0	0	0	1	1	1	1	1	1	0	1	0	0	0	1	0	0	0	0	1	1	1	0	0	YES
ERR352648.1	ERR352648	Vietnam	1994	4.3.1.1	0	0	0	0	0	0	0	0	0	0	0	0	0	0	0	1	1	1	1	1	1	0	1	0	0	0	1	0	0	0	0	1	1	1	0	0	YES
ERR352649.1	ERR352649	Vietnam	1997	4.3.1.1	0	0	0	0	0	0	0	0	0	0	0	0	0	0	0	1	1	1	1	1	1	0	1	0	0	0	1	0	0	0	0	1	1	1	0	0	YES
ERR352652.1	ERR352652	Vietnam	1997	4.3.1.1	0	0	1	0	0	0	0	0	0	0	0	0	0	1	0	1	1	1	1	1	1	0	1	0	0	0	1	0	0	0	0	1	1	1	0	0	YES
ERR352654.1	ERR352654	Vietnam	1997	4.3.1.1	0	0	1	0	0	0	0	0	0	0	0	0	0	1	0	1	1	1	1	1	1	0	1	0	0	0	1	0	0	0	0	1	1	1	0	0	YES
ERR352655.1	ERR352655	Vietnam	1995	4.3.1.1	0	0	0	0	0	0	0	0	0	0	0	0	0	0	0	1	1	1	1	1	1	0	1	0	0	0	1	0	0	0	0	1	1	1	0	0	YES
ERR352656.1	ERR352656	Vietnam	1997	4.3.1.1	0	0	0	0	0	0	0	0	0	0	0	0	0	0	0	1	1	1	1	1	1	0	1	0	0	0	1	0	0	0	0	1	1	1	0	0	YES
ERR352658.1	ERR352658	Vietnam	1994	4.3.1.1	0	0	0	0	0	0	0	0	0	0	0	0	0	0	0	0	0	0	0	0	0	0	0	0	0	0	0	0	0	0	0	0	0	0	0	0	NO
ERR352661.1	ERR352661	Vietnam	1997	4.3.1.1	0	0	0	0	0	0	0	0	0	0	0	0	0	0	0	1	1	1	1	1	1	0	1	0	0	0	1	0	0	0	0	1	1	1	0	0	YES
ERR352662.1	ERR352662	Vietnam	1997	4.3.1.1	0	0	0	0	0	0	0	0	0	0	0	0	0	0	0	1	1	1	1	1	1	0	1	0	0	0	1	0	0	0	0	1	1	1	0	0	YES
ERR352663.1	ERR352663	Vietnam	1998	4.3.1.1	0	0	1	0	0	0	0	0	0	0	0	0	0	1	0	1	1	1	1	1	1	0	1	0	0	0	1	0	0	0	0	1	1	1	0	0	YES
ERR352667.1	ERR352667	Vietnam	1997	4.3.1.1	0	0	1	0	0	0	0	0	0	0	0	0	0	1	0	1	1	1	1	1	1	0	1	0	0	0	1	0	0	0	0	1	1	1	0	0	YES
ERR352669.1	ERR352669	Vietnam	1994	4.3.1.1	0	0	0	0	0	0	0	0	0	0	0	0	0	0	0	1	1	1	0	0	0	0	1	0	0	0	1	0	0	0	0	1	1	1	0	0	YES
ERR352671.1	ERR352671	Vietnam	1999	4.3.1.1	0	0	0	0	0	0	0	0	0	0	0	0	0	0	0	0	0	0	0	0	0	0	0	0	0	0	0	0	0	0	0	0	0	0	0	0	NO
ERR352673.1	ERR352673	Vietnam	1997	4.3.1.1	0	0	0	0	0	0	0	0	0	0	0	0	0	0	0	1	1	1	1	1	1	0	1	0	0	0	1	0	0	0	0	1	1	1	0	0	YES
ERR352679.1	ERR352679	Vietnam	1997	4.3.1.1	0	0	0	0	0	0	0	0	0	0	0	0	0	0	0	1	1	1	1	1	1	0	1	0	0	0	1	0	0	0	0	1	1	1	0	0	YES
ERR352681.1	ERR352681	Vietnam	1997	4.3.1.1	0	0	0	0	0	0	0	0	0	0	0	0	0	0	0	0	0	0	0	0	0	0	0	0	0	0	0	0	0	0	0	0	0	0	0	0	NO
ERR352685.1	ERR352685	Vietnam	1997	4.3.1.1	0	0	0	0	0	0	0	0	0	0	0	0	0	0	0	0	0	0	0	0	0	0	0	0	0	0	0	0	0	0	0	0	0	0	0	0	NO
ERR352689.1	ERR352689	Vietnam	1994	4.3.1.1	0	0	0	0	0	0	0	0	0	0	0	0	0	0	0	1	1	1	1	1	1	0	1	0	0	0	1	0	0	0	0	1	1	1	0	0	YES
ERR352605.1	ERR352605	Vietnam	1995	4.3.1.1	0	0	0	0	0	0	0	0	0	0	0	0	0	0	0	1	1	1	1	1	1	0	1	0	0	0	1	0	0	0	0	1	1	1	0	0	YES
ERR352697.1	ERR352697	Vietnam	1995	4.3.1.1	0	0	0	0	0	0	0	0	0	0	0	0	0	0	0	1	1	1	1	1	1	0	1	0	0	0	1	0	0	0	0	1	1	1	0	0	YES
ERR352703.1	ERR352703	Vietnam	1994	4.3.1.1	0	0	0	0	0	0	0	0	0	0	0	0	0	0	0	1	1	1	1	1	1	0	1	0	0	0	1	0	0	0	0	1	1	1	0	0	YES
ERR352709.1	ERR352709	Vietnam	1994	4.3.1.1	0	0	0	0	0	0	0	0	0	0	0	0	0	0	0	1	1	1	1	1	1	0	1	0	0	0	1	0	0	0	0	1	1	1	0	0	YES
ERR352711.1	ERR352711	Vietnam	1994	4.3.1.1	0	0	0	0	0	0	0	0	0	0	0	0	0	0	0	1	1	1	1	1	1	0	1	0	0	0	1	0	0	0	0	1	1	1	0	0	YES
ERR352606.1	ERR352606	Vietnam	1995	4.3.1.1	0	0	0	0	0	0	0	0	0	0	0	0	0	0	0	1	1	1	1	1	1	0	1	0	0	0	1	0	0	0	0	1	1	1	0	0	YES
ERR352713.1	ERR352713	Vietnam	1994	4.3.1.1	0	0	0	0	0	0	0	0	0	0	0	0	0	0	0	1	1	1	1	1	1	0	1	0	0	0	1	0	0	0	0	1	1	1	0	0	YES
ERR352715.1	ERR352715	Vietnam	1994	4.3.1.1	0	0	0	0	0	0	0	0	0	0	0	0	0	0	0	1	1	1	1	1	1	0	1	0	0	0	1	0	0	0	0	1	1	1	0	0	YES
ERR352717.1	ERR352717	Vietnam	1994	4.3.1.1	0	0	0	0	0	0	0	0	0	0	0	0	0	0	0	1	1	1	1	1	1	0	1	0	0	0	1	0	0	0	0	1	1	1	0	0	YES
ERR352719.1	ERR352719	Vietnam	1994	4.3.1.1	0	0	0	0	0	0	0	0	0	0	0	0	0	0	0	1	1	1	1	1	1	0	1	0	0	0	1	0	0	0	0	1	1	1	0	0	YES
ERR352721.1	ERR352721	Vietnam	1994	4.3.1.1	0	0	0	0	0	0	0	0	0	0	0	0	0	0	0	1	1	1	1	1	1	0	1	0	0	0	1	0	0	0	0	1	1	1	0	0	YES
ERR352725.1	ERR352725	Vietnam	1994	4.3.1.1	0	0	0	0	0	0	0	0	0	0	0	0	0	0	0	1	1	1	1	1	1	0	1	0	0	0	1	0	0	0	0	1	1	1	0	0	YES
ERR357599.1	ERR357599	Vietnam	1994	4.3.1.1	0	0	0	0	0	0	0	0	0	0	0	0	0	0	0	1	1	1	1	1	1	0	1	0	0	0	1	0	0	0	0	1	1	1	0	0	YES
ERR357618.1	ERR357618	Vietnam	1995	4.3.1.1	0	0	0	0	0	0	0	0	0	0	0	0	0	0	0	1	1	1	1	1	1	0	1	0	0	0	1	0	0	0	0	1	1	1	0	0	YES
ERR357642.1	ERR357642	Vietnam	1994	4.3.1.1	0	0	0	0	0	0	0	0	0	0	0	0	0	0	0	1	1	1	1	1	1	0	1	0	0	0	1	0	0	0	0	1	1	1	0	0	YES
ERR357643.1	ERR357643	Vietnam	1994	4.3.1.1	0	0	0	0	0	0	0	0	0	0	0	0	0	0	0	0	0	0	0	0	0	0	0	0	0	0	0	0	0	0	0	0	0	0	0	0	NO
ERR357644.1	ERR357644	Vietnam	1995	4.3.1.1	0	0	0	0	0	0	0	0	0	0	0	0	0	0	0	1	1	1	1	1	1	0	1	0	0	0	1	0	0	0	0	1	1	1	0	0	YES
ERR357645.1	ERR357645	Vietnam	1994	4.3.1.1	0	0	0	0	0	0	0	0	0	0	0	0	0	0	0	1	1	1	1	1	1	0	1	0	0	0	1	0	0	0	0	1	1	1	0	0	YES
ERR357647.1	ERR357647	Vietnam	1995	4.3.1.1	0	0	0	0	0	0	0	0	0	0	0	0	0	0	0	1	1	1	1	1	1	0	1	0	0	0	1	0	0	0	0	1	1	1	0	0	YES
ERR357649.1	ERR357649	Vietnam	1994	4.3.1.1	0	0	0	0	0	0	0	0	0	0	0	0	0	0	0	1	1	1	1	1	1	0	1	0	0	0	1	0	0	0	0	1	1	1	0	0	YES
ERR357651.1	ERR357651	Vietnam	1993	4.3.1.1	0	0	0	0	0	0	0	0	0	0	0	0	0	0	0	1	1	1	1	1	1	0	1	0	0	0	1	0	0	0	0	1	1	1	0	0	YES
ERR357654.1	ERR357654	Vietnam	1997	4.3.1.1	0	0	0	0	0	0	0	0	0	0	0	0	0	0	0	1	1	1	1	1	1	0	1	0	0	0	1	0	0	0	0	1	1	1	0	0	YES
ERR357655.1	ERR357655	Vietnam	1994	4.3.1.1	0	0	0	0	0	0	0	0	0	0	0	0	0	0	0	1	1	1	1	1	1	0	1	0	0	0	1	0	0	0	0	1	1	1	0	0	YES
ERR357657.1	ERR357657	Vietnam	1994	4.3.1.1	0	0	0	0	0	0	0	0	0	0	0	0	0	0	0	1	1	1	1	1	1	0	1	0	0	0	1	0	0	0	0	1	1	1	0	0	YES
ERR357659.1	ERR357659	Vietnam	1993	4.3.1.1	0	0	0	0	0	0	0	0	0	0	0	0	0	0	0	1	1	1	1	1	1	0	1	0	0	0	1	0	0	0	0	1	1	1	0	0	YES
ERR357661.1	ERR357661	Vietnam	1994	4.3.1.1	0	0	0	0	0	0	0	0	0	0	0	0	0	0	0	1	1	1	1	1	1	0	1	0	0	0	1	0	0	0	0	1	1	1	0	0	YES
ERR349569.1	ERR349569	Vietnam	1997	4.3.1.1	0	0	1	0	0	0	0	1	0	0	0	0	0	0	0	0	0	0	0	0	0	0	0	0	0	0	0	0	0	0	0	0	0	0	0	0	NO
ERR349571.1	ERR349571	Vietnam	1997	4.3.1.1	0	0	1	0	0	0	0	1	0	0	0	0	0	0	0	1	1	1	1	1	1	0	1	0	0	0	1	0	0	0	0	1	1	1	0	0	YES
ERR349576.1	ERR349576	Vietnam	1997	4.3.1.1	0	0	1	0	0	0	0	1	0	0	0	0	0	0	0	0	0	0	0	0	0	0	0	0	0	0	0	0	0	0	0	0	0	0	0	0	NO
ERR349580.1	ERR349580	Vietnam	1997	4.3.1.1	0	0	1	0	0	0	0	1	0	0	0	0	0	0	0	0	0	0	0	0	0	0	0	0	0	0	0	0	0	0	0	0	0	0	0	0	NO
ERR349581.1	ERR349581	Vietnam	1995	4.3.1.1	0	0	1	0	0	0	0	1	0	0	0	0	0	0	0	0	0	0	0	0	0	0	0	0	0	0	0	0	0	0	0	0	0	0	0	0	NO
ERR352644.1	ERR352644	Vietnam	1997	4.3.1.1	0	0	1	0	0	0	0	1	0	0	0	0	0	0	0	1	1	1	1	1	1	0	1	0	0	0	1	0	0	0	0	1	1	1	0	0	YES
ERR352647.1	ERR352647	Vietnam	1997	4.3.1.1	0	0	1	0	0	0	0	1	0	0	0	0	0	0	0	1	1	1	1	1	1	0	1	0	0	0	1	0	0	0	0	1	1	1	0	0	YES
ERR352650.1	ERR352650	Vietnam	1998	4.3.1.1	0	0	1	0	0	0	0	1	0	0	0	0	0	0	0	0	0	0	0	0	0	0	0	0	0	0	0	0	0	0	0	0	0	0	0	0	NO
ERR352651.1	ERR352651	Vietnam	1997	4.3.1.1	0	0	1	0	0	0	0	1	0	0	0	0	0	0	0	1	1	1	1	1	1	0	1	0	0	0	1	0	0	0	0	1	1	1	0	0	YES
ERR352657.1	ERR352657	Vietnam	1998	4.3.1.1	0	0	1	0	0	0	0	1	0	0	0	0	0	0	0	1	1	1	1	1	1	0	1	0	0	0	1	0	0	0	0	1	1	1	0	0	YES
ERR352659.1	ERR352659	Vietnam	1998	4.3.1.1	0	0	1	0	0	0	0	1	0	0	0	0	0	0	0	1	1	1	1	1	1	0	1	0	0	0	1	0	0	0	0	1	1	1	0	0	YES
ERR352665.1	ERR352665	Vietnam	1999	4.3.1.1	0	0	1	0	0	0	0	1	0	0	0	0	0	0	0	1	1	1	1	1	1	0	1	0	0	0	1	0	0	0	0	1	1	1	0	0	YES
ERR352677.1	ERR352677	Vietnam	1998	4.3.1.1	0	0	1	0	0	0	0	1	0	0	0	0	0	0	0	1	1	1	1	1	1	0	1	0	0	0	1	0	0	0	0	1	1	1	0	0	YES
ERR352691.1	ERR352691	Vietnam	1995	4.3.1.1	0	0	1	0	0	0	0	1	0	0	0	0	0	0	0	1	1	1	1	1	1	0	1	0	0	0	1	0	0	0	0	1	1	1	0	0	YES
ERR357622.1	ERR357622	Vietnam	1998	4.3.1.1	0	0	1	0	0	0	0	1	0	0	0	0	0	0	0	0	0	0	0	0	0	0	0	0	0	0	0	0	0	0	0	0	0	0	0	0	NO
ERR357653.1	ERR357653	Vietnam	1997	4.3.1.1	0	0	1	0	0	0	0	1	0	0	0	0	0	0	0	1	1	1	1	1	1	0	1	0	0	0	1	0	0	0	0	1	1	1	0	0	YES
ERR360639.1	ERR360639	India	2000	4.3.1.2	0	0	1	0	0	0	0	0	1	0	0	0	0	0	0	0	0	0	0	0	0	0	0	0	0	0	0	0	0	0	0	0	0	0	0	0	NO
ERR360510.1	ERR360510	Nepal	1999	4.3.1.3	0	0	0	0	0	0	0	0	0	0	0	0	0	0	0	0	0	0	0	0	0	0	0	0	0	0	0	0	0	0	0	0	0	0	0	0	NO
ERR1788750.1	ERR1788750	India	1991	4.3.1	0	0	0	0	0	0	0	0	0	0	0	0	0	0	0	1	1	1	0	0	0	0	0	0	0	0	1	0	0	0	1	1	1	1	0	0	NO
ERR1788746.1	ERR1788746	India	1991	4.3.1.1	0	0	0	0	0	0	0	0	0	0	0	0	0	0	0	0	0	0	0	0	0	0	0	0	0	0	1	0	0	0	0	1	1	1	0	0	NO
ERR1788747.1	ERR1788747	India	1991	4.3.1.1	0	0	0	0	0	0	0	0	0	0	0	0	0	0	0	0	0	0	0	0	0	0	0	0	0	0	0	0	0	0	0	0	0	0	0	0	NO
ERR1788753.1	ERR1788753	India	1991	4.3.1.1	0	0	0	0	0	0	0	0	0	0	0	0	0	0	0	1	1	1	1	1	1	0	1	0	0	0	1	0	0	0	0	1	1	1	0	0	YES
ERR1788738.1	ERR1788738	India	1991	4.3.1.1	0	0	0	0	0	0	0	0	0	0	0	0	0	0	0	1	1	1	1	1	1	0	1	0	0	0	1	0	0	0	0	1	1	1	0	0	YES
ERR1788760.1	ERR1788760	India	1991	4.3.1.1	0	0	0	0	0	0	0	0	0	0	0	0	0	0	0	1	1	1	1	1	1	0	1	0	0	0	0	0	0	0	0	0	0	0	0	0	YES
ERR1788761.1	ERR1788761	India	1991	4.3.1.1	0	0	0	0	0	0	0	0	0	0	0	0	0	0	0	1	1	1	1	1	1	0	1	0	0	0	1	0	0	0	0	1	1	1	0	0	YES
ERR1788763.1	ERR1788763	India	1992	4.3.1.1	0	0	0	0	0	0	0	0	0	0	0	0	0	0	0	0	0	0	0	0	0	0	0	0	0	0	0	0	0	0	0	0	0	0	0	0	NO
ERR1788765.1	ERR1788765	India	1992	4.3.1.1	0	0	0	0	0	0	0	0	0	0	0	0	0	0	0	0	0	0	0	0	0	0	0	0	0	0	0	0	0	0	0	0	0	0	0	0	NO
ERR1788766.1	ERR1788766	India	1992	4.3.1.1	0	0	0	0	0	0	0	0	0	0	0	0	0	0	0	1	1	1	1	1	1	0	1	0	0	0	0	0	0	0	0	0	0	0	0	0	YES
ERR1788745.1	ERR1788745	India	1991	4.3.1.1	0	0	0	0	0	0	0	0	0	0	0	0	0	0	0	0	0	0	0	0	0	0	0	0	0	0	1	0	0	0	0	1	1	1	0	0	NO
ERR1788770.1	ERR1788770	India	1993	4.3.1.1	0	0	1	0	0	0	0	0	0	0	1	0	0	0	0	1	1	1	1	1	1	0	1	0	0	0	0	0	0	0	0	0	0	0	0	0	YES
ERR1788787.1	ERR1788787	India	1998	4.3.1.1	0	0	1	0	0	0	0	0	1	0	0	0	0	0	0	1	1	1	1	1	1	0	1	0	0	0	1	0	0	0	0	1	1	1	0	0	YES
ERR1788737.1	ERR1788737	India	1991	4.3.1.2	0	0	0	0	0	0	0	0	0	0	0	0	0	0	0	0	0	0	0	0	0	0	0	0	0	0	0	0	0	0	0	0	0	0	0	0	NO
ERR1788748.1	ERR1788748	India	1991	4.3.1.2	0	0	0	0	0	0	0	0	0	0	0	0	0	0	0	0	0	0	0	0	0	0	0	0	0	0	0	0	0	0	0	0	0	0	0	0	NO
ERR1788751.1	ERR1788751	India	1991	4.3.1.2	0	0	0	0	0	0	0	0	0	0	0	0	0	0	0	0	0	0	0	0	0	0	0	0	0	0	0	0	0	0	0	0	0	0	0	0	NO
ERR1788757.1	ERR1788757	India	1991	4.3.1.2	0	0	0	0	0	0	0	0	0	0	0	0	0	0	0	1	1	1	1	1	1	0	1	0	0	0	1	0	0	0	0	1	1	1	0	0	YES
ERR1788758.1	ERR1788758	India	1991	4.3.1.2	0	0	0	0	0	0	0	0	0	0	0	0	0	0	0	0	0	0	0	0	0	0	0	0	0	0	0	0	0	0	0	0	0	0	0	0	NO
ERR1788759.1	ERR1788759	India	1991	4.3.1.2	0	0	0	0	0	0	0	0	0	0	0	0	0	0	0	0	0	0	0	0	0	0	0	0	0	0	0	0	0	0	0	0	0	0	0	0	NO
ERR1788762.1	ERR1788762	India	1992	4.3.1.2	0	0	0	0	0	0	0	0	0	0	0	0	0	0	0	1	1	1	1	1	1	0	1	0	0	0	1	0	0	0	0	1	1	1	0	0	YES
ERR1788779.1	ERR1788779	India	1995	4.3.1.2	0	0	0	0	0	0	0	0	0	0	0	0	0	0	0	0	0	0	0	0	0	0	0	0	0	0	0	0	0	0	0	0	0	0	0	0	NO
ERR1788744.1	ERR1788744	India	1991	4.3.1.2	0	0	0	0	0	0	0	0	0	0	0	0	0	0	0	0	0	0	0	0	0	0	0	0	0	0	0	0	0	0	0	0	0	0	0	0	NO
ERR1788764.1	ERR1788764	India	1992	4.3.1.2	0	0	1	0	0	0	0	1	0	0	0	0	0	0	0	1	1	1	1	1	1	0	1	0	0	0	1	0	0	0	0	1	1	1	0	0	YES
ERR1788769.1	ERR1788769	India	1993	4.3.1.2	0	0	1	0	0	0	0	1	0	0	0	0	0	0	0	0	0	0	0	0	0	0	0	0	0	0	0	0	0	0	0	0	0	0	0	0	NO
ERR1788780.1	ERR1788780	India	1995	4.3.1.2	0	0	1	0	0	0	0	1	0	0	0	0	0	0	0	1	1	1	1	1	1	0	1	0	0	0	1	0	0	0	0	1	1	1	0	0	YES
ERR1788783.1	ERR1788783	India	1996	4.3.1.2	0	0	1	0	0	0	0	1	0	0	0	0	0	0	0	0	0	0	0	0	0	0	0	0	0	0	0	0	0	0	0	0	0	0	0	0	NO
ERR1788785.1	ERR1788785	India	1996	4.3.1.2	0	0	1	0	0	0	0	1	0	0	0	0	0	0	0	1	1	1	1	1	1	0	1	0	0	0	1	0	0	0	0	1	1	1	0	0	YES
ERR1788789.1	ERR1788789	India	1999	4.3.1.2	0	0	1	0	0	0	0	1	0	0	0	0	0	0	0	0	0	0	0	0	0	0	0	0	0	0	0	0	0	0	0	0	0	0	0	0	NO
ERR1788755.1	ERR1788755	India	1991	4.3.1.2	0	0	1	0	0	0	0	0	1	0	0	0	0	0	0	1	1	1	1	1	1	0	1	0	0	0	1	0	0	0	0	1	1	1	0	0	YES
ERR1788791.1	ERR1788791	India	1999	4.3.1.2	0	0	1	0	0	0	0	0	1	0	0	0	0	0	0	1	1	1	1	1	1	0	1	0	0	0	1	0	0	0	0	1	1	1	0	0	YES
ERR1788793.1	ERR1788793	India	2000	4.3.1.2	0	0	1	0	0	0	0	0	1	0	0	0	0	0	0	1	1	1	1	1	1	0	1	0	0	0	1	0	0	0	0	1	1	1	0	0	YES
